# Genetic variability in the expression of the SARS-CoV-2 host cell entry factors across populations

**DOI:** 10.1101/2020.04.06.027698

**Authors:** Lourdes Ortiz-Fernández, Amr H Sawalha

**Author notes:** Please address correspondence to Amr H. Sawalha, MD. Address: 7123 Rangos Research Center, 4401 Penn Avenue, Pittsburgh, PA 15224, USA.

## Abstract

The entry of SARS-CoV-2 into host cells is dependent upon angiotensin-converting enzyme 2 (ACE2), which serves as a functional attachment receptor for the viral spike glycoprotein, and the serine protease TMPRSS2 which allows fusion of the viral and host cell membranes. We devised a quantitative measure to estimate genetic determinants of *ACE2* and *TMPRSS2* expression and applied this measure to >2,500 individuals. Our data show significant variability in genetic determinants of *ACE2* and *TMPRSS2* expression among individuals and between populations, and demonstrate a genetic predisposition for lower expression levels of both key viral entry genes in African populations. These data suggest that genetic factors might lead to lower susceptibility for SARS-CoV-2 infection in African populations and that host genetics might help explain inter-individual variability in disease susceptibility and severity of COVID-19.
