## Supplementary Table 1 for "Genetic variability in the expression of the SARS-CoV-2 host cell entry factors across populations"

### Sheet: Sheet1
Table S1.The genetic variants used to calculate the genetic risk expression score for ACE2 and TMPRSS2
Gene	Genetic variant	Location (GRCh37)	Normalized Effect Size	Reference	Aleternative
ACE2	rs142239085	X:14652351	0.4	G	A
	rs75979613	X:14760392	-0.44	C	T
	rs144734382	X:15066729	-0.3	A	G
	rs12010448	X:15200779	0.43	T	C
	rs12006793	X:15302190	-0.1	C	T
	rs432654	X:15466167	0.22	A	G
	rs62578874	X:15495759	0.32	T	C
	rs112171234	X:15550829	-0.85	T	G
	rs5935990	X:15551286	0.4	G	A
	rs6629110	X:15643279	0.25	T	C
	rs147214574	X:15650335	0.2	G	C
	rs192766593	X:15650876	-0.24	G	A
	rs5936003	X:15669259	0.2	T	C
	rs4830543	X:15675121	0.38	C	A
	rs1996225	X:15711209	0.27	C	T
	rs112504565	X:15734295	0.41	T	C
	rs12558179	X:15740240	0.15	C	T
	rs5980185	X:15795664	-0.16	C	G
	rs73202884	X:15979827	-0.14	G	A
	rs11798628	X:16020859	0.19	C	T
	rs143695310	X:16544401	0.17	T	A
TMPRSS2	rs79566442	21:42096412	-1.2	G	C
	rs6517666	21:42822036	-0.11	C	A
	rs17854725	21:42845383	0.087	A	G
	rs430915	21:42864743	-0.11	A	G
	rs2097004	21:42887554	-0.32	T	C
	rs6517673	21:42892056	-0.3	G	A
	rs713400	21:42903010	0.49	C	T
	rs2838048	21:42908010	0.3	G	A
	rs1041834	21:42920022	0.35	G	A
	rs13046709	21:42925137	-0.48	C	T
	rs77381400	21:4292582	0.58	T	C
	rs3737426	21:42934814	-0.34	G	A
	rs62219337	21:42945281	0.29	C	T
	rs79391937	21:43327450	-0.33	G	A
